# Toward Best Practice in Identifying Subtle Differential Expression with RNA-seq: A Real-World Multi-Center Benchmarking Study Using Quartet and MAQC Reference Materials

**DOI:** 10.1101/2023.12.09.570956

**Authors:** Duo Wang, Yaqing Liu, Yuanfeng Zhang, Qingwang Chen, Yanxi Han, Wanwan Hou, Cong Liu, Yin Yu, Ziyang Li, Ziqiang Li, Jiaxin Zhao, Yuanting Zheng, Leming Shi, Jinming Li, Rui Zhang

## Abstract

Translating RNA-seq into clinical diagnostics requires ensuring the reliability of detecting clinically relevant subtle differential expressions, such as those between different disease subtypes or stages. Moreover, cross-laboratory reproducibility and consistency under diverse experimental and bioinformatics workflows urgently need to be addressed. As part of the Quartet project, we presented a comprehensive RNA-seq benchmarking study utilizing Quartet and MAQC RNA reference samples spiked with ERCC controls in 45 independent laboratories, each employing their in-house RNA-seq workflows. We assessed the data quality, accuracy and reproducibility of gene expression and differential gene expression and compared over 40 experimental processes and 140 combined differential analysis pipelines based on multiple ‘ground truths’. Here we show that real-world RNA-seq exhibited greater inter-laboratory variations when detecting subtle differential expressions between Quartet samples. Experimental factors including mRNA enrichment methods and strandedness, and each bioinformatics step, particularly normalization, emerged as primary sources of variations in gene expression and have a more pronounced impact on the subtle differential expression measurement. We underscored the pivotal role of experimental execution over the choice of experimental protocols, the importance of strategies for filtering low-expression genes, and optimal gene annotation and analysis tools. In summary, this study provided best practice recommendations for the development, optimization, and quality control of RNA-seq for clinical diagnostic purposes.
