## Supplementary Table 6 for "Toward Best Practice in Identifying Subtle Differential Expression with RNA-seq: A Real-World Multi-Center Benchmarking Study Using Quartet and MAQC Reference Materials"

### Sheet: Table S6
Supplementary Table 6. RNA-seq tools, versions, and command line used in the benchmark study.
Work	Tool	Version	Important command line options
Trimming	fastp	0.23.2	-q 20 -l 50
Alignment	STAR	2.7.10b	--twopassMode Basic --outSAMunmapped Within
	HISAT2	2.2.1
	subread-align	2.0.3	-t 0 --multiMapping -B 2
Quantification	StringTie	2.2.1
	featureCounts	2.0.3	-B -C -g gene_id -t exon
	HTSeq	2.0.2
	STAR	2.7.10b	--quantMode GeneCounts
	Salmon	1.10.1	--validateMappings --gcBias --seqBias
	Kallisto	0.48.0	--bias
	Sailfish	0.9.0
	RSEM	1.3.1
Differential expression analysis	DESeq2	1.40.2
	edgeR	3.42.4
	limma	3.56.2
	EBSeq	1.40.0
	DEGseq	1.54.0
Junction extraction	RSeQC	5.0.1
