## Supplementary Table 1 for "Toward Best Practice in Identifying Subtle Differential Expression with RNA-seq: A Real-World Multi-Center Benchmarking Study Using Quartet and MAQC Reference Materials"

### Sheet: Table S1
Supplementary Table 1. Detailed RNA-seq workflows for all laboratories.
Lab	RNA input	RNA fragment length	RNA fragment Temperature	RNA fragment time (min)	mRNA enrichment	mRNA enrichment kit	Strandedness	Stranded method	Library kit	Sequencing platform	Sequencing length	Gene annotation	Quality Control	Alignment	Gene quantification	Transcript quantification	Differential analysis	DEGs threshold (log2FC)	DEGs threshold (statistic significance)	Alternative splicing tool	Fusion tool	Function analysis tool
lab01	1000	250-450	85	6	PolyA(+) selection	Vazyme	FALSE	NA	VAHTS Universal V8 RNA-Seq Library Prep Kit for Illumina	NovaSeq 6000	150	Ensembl	fastp	HISAT2	HTSeq	HTSeq	DESeq2	|log2FC| > 1	Q < 0.05	rMATS	STAR-Fusion	ClusterProfiler
lab02	1000	200-300	94	5.5	PolyA(+) selection	Roche	TRUE	dUTP method	KAPA Stranded mRNA-Seq Kits	DNBSEQ-T7RS	150	Ensembl	FastQC,fastp	HISAT2	featureCounts	featureCounts	DESeq2	|log2FC| > 1	p < 0.05	rMATS	STAR-Fusion	clusterProfiler
lab03	1000	200~250	85	6	rRNA depletion	Vazyme	TRUE	dUTP method	VAHTS Total RNA-seq (H/M/R) Library Prep Kit for Illumina	NovaSeq 6000	150	GENCODE	fastp	STAR	StringTie	StringTie	DESeq2	|log2FC| > 1	Q < 0.05	N	STAR-Fusion	N
lab04	1000	200~250	85	6	rRNA depletion	Vazyme	TRUE	dUTP method	VAHTS Total RNA-seq (H/M/R) Library Prep Kit for Illumina	NovaSeq 6000	150	GENCODE	fastp	STAR	StringTie	StringTie	DESeq2	|log2FC| > 1	Q < 0.05	N	STAR-Fusion	N
lab05	1000	250~450	85	6	PolyA(+) selection	VAHTS	FALSE	NA	VAHTS Universal V8 RNA-Seq Library Prep Kit for Illumina	NovaSeq 6000	150	Ensembl	fastp	HISAT2	StringTie	StringTie	DESeq2	log2FC > 1	Q < 0.05	rMATS	N	N
lab06	1000	200-300	87	6	PolyA(+) selection	MGI	FALSE	NA	MGIEasy RNA Library Prep Set	MGISEQ-2000	100	GENCODE	fastp	HISAT2	featureCounts	N	DESeq2	|log2FC| > 1	Q < 0.05	N	N	N
lab07	1000	250-450	85	6	rRNA depletion	Vazyme	FALSE	NA	VAHTS Universal V8 RNA-Seq Library Prep Kit for Illumina	NovaSeq 6000	150	Ensembl	soapnuke	HISAT2	StringTie	N	cuffdiff	|log2FC| > 1	Q <= 0.05	rMATS	N	N
lab08	1000	250~450	85	6	rRNA depletion	Vazyme	TRUE	dUTP method	Vazyme Stranded Library Prepration Module	Hiseq X ten	150	RefSeq	fastp	HISAT2	StringTie	StringTie	DESeq2	|log2FC| > 1	Q < 0.01	N	star-fusion	N
lab09	1000	150-200	94	8	rRNA depletion	Vazyme	TRUE	dUTP method	VAHTS Universal V6 RNA-Seq Library Prep Kit for Illumina	NovaSeq 6000	150	Ensembl	fastp	HISAT2	HTSeq	N	edgeR	|log2FC| > 1	Q < 0.05	rMATS	arriba	clusterProfiler
lab10	1000	200~300	85	4.5	rRNA depletion	Vazyme	TRUE	dUTP method	VAHTS Universal V6 RNA-Seq Library Prep Kit for Illumina	NovaSeq 6000	150	GENCODE	FastQC, RseQC	STAR	RSEM	RSEM	edgeR	|log2FC| > 1	Q < 0.05	rMATS	N	ClusterProfiler
lab11	500	225	94	5	PolyA(+) selection	Vazyme	TRUE	dUTP method	VAHTS Universal V6 RNA-Seq Library Prep Kit for Illumina	NovaSeq 6000	150	RefSeq	fastp	HISAT2	HTSeq	Bowtie2-eXpress	DESeq2	|log2FC| > 1	Q < 0.05	N	STAR-Fusion	N
lab12	1000	300-400	85	5	rRNA depletion	Vazyme	TRUE	dUTP method	KAPA RNA HyperPrep Kit	NovaSeq 6000	150	Ensembl	fastp	STAR	RSEM	rsem	DESeq2	|log2FC| > 1	Q < 0.05	rMATS	cicero	N
lab13	1000	250-450	85	6	PolyA(+) selection	Vazyme	FALSE	NA	VAHTS Universal V6 RNA-Seq Library Prep Kit for Illumina	NovaSeq 6000	150	Ensembl	fastp	HISAT2	HTSeq	cufflinks	DESeq2	|log2FC| > 1	Q < 0.05	rMATS	N	in house
lab14	1000	200-300	94	8	PolyA(+) selection	ABclonal	FALSE	NA	NadPrep® DNA Library Preparation Module (for MGI)	DNBSEQ-T7	100	GENCODE	fastp	STAR	RSEM	RSEM	DESeq2	|log2FC| > 1	Q < 0.05	rMATS	STAR-fusion	N
lab15	200	250-300	65	5	PolyA(+) selection	NEB	FALSE	NA	NEB Next® Ultra RNA Library Prep Kit	NovaSeq 6000	150	Ensembl	fastp	HISAT2	HTSeq	N	edgeR	|log2FC| > 1	Q < 0.05	N	Fusioncatcher	clusterProfiler
lab16	1000	250	94	8	PolyA(+) selection	IDT	FALSE	NA	KAPA HyperPlus Library Kit	NovaSeq 6000	150	GENCODE	fastp	STAR	featureCounts	Stringtie	DESeq	|log2FC| > 1	Q < 0.05	N	STAR-fusion	clusterProfiler
lab17	1000	200~300	94	5	rRNA depletion	Vazyme	FALSE	NA	VAHTS Universal V8 RNA-Seq Library Prep Kit for Illumina	NextSeq CN500	150	Ensembl	FastQC	STAR	StringTie	salmon	DESeq2	|log2FC| > 1	Q < 0.001	rMATS	N	N
lab18	1000	200-300	94	6	PolyA(+) selection	Roche	FALSE	NA	KAPA mRNA HyperPrep Kit	NovaSeq 6000	150	GENCODE	fastp	HISAT2	featureCounts	featureCounts	DESeq	|log2FC| > 1	Q < 0.05	rMATS	N	N
lab19	1000	200-300	94	10	rRNA depletion	Vazyme	FALSE	NA	mRNA-seq Lib Prep Module	DNBSEQ-T7RS	150	RefSeq	trimmomatic	HISAT2	featureCounts	N	DESeq2	|log2FC| > 1	Q < 0.05	rMATS	STAR-Fusion	N
lab20	1000	200~300	85	6	PolyA(+) selection	Vazyme	FALSE	NA	VAHTS Universal V8 RNA-Seq Library Prep Kit for Illumina	NovaSeq 6000	150	Ensembl	FastQC	HISAT2	StringTie	StringTie	DESeq2	|log2FC| > 1	Q < 0.01	rMATS	Arriba	N
lab21	200	300-500	85	6	PolyA(+) selection	Yeasen	TRUE	dUTP method	Hieff NGS Ultima Dual mode mRNA Library PrepKit for MGI	MGISEQ-2000	100	RefSeq	soapnuke	HISAT2	RSEM	StringTie	edgeR	|log2FC| >= 1	Q <= 0.05	rMATS	Ericscript	N
lab22	10	150-200	94	3	rRNA depletion	takara	TRUE	other	SMARTer Stranded Total RNA-Seq Kit v2	DNBSEQ-T7	100	GENCODE	fastp, RseQC	STAR	featureCounts	N	DESeq2	|log2FC| > 1	Q < 0.05	N	Arriba	N
lab23	1000	150-250	94	8	rRNA depletion	Roche	TRUE	dUTP method	KAPA Stranded mRNA-Seq Library Preparation Kit	NovaSeq 6000	150	GENCODE	FastQC		salmon	salmon	DESeq2	|log2FC| > 1	Q < 0.01	N	STAR-Fusion	N
lab24	400	200~400	94	5	rRNA depletion	Vazyme	FALSE	NA	other	MGISEQ-2000	100	in-house	FastQC, RseQC, picard	STAR	RSEM	RSEM	EBSeq	|log2FC| >= 1	Q < 0.05	N	STAR-Fusion	N
lab25	500	200-300	94	5	rRNA depletion	Qiagen	TRUE	other	QIAseq Stranded Total RNA Kit（qiagen）	NovaSeq 6000	150	GENCODE	FastQC,fastp	STAR	HTSeq	Htseq	DESeq	|log2FC| > 1	Q < 0.05	N	STAR-Fusion	N
lab26	1000	200-500	94	10	PolyA(+) selection	Vazyme	TRUE	dUTP method	NEBNext® Ultra II Directional RNA Library Prep Kit for Illumina®	NovaSeq 6000	150	Ensembl	FastQC	HISAT2	featureCounts	Featurecounts	DEGseq	N	p < 0.001	rMATS	N	N
lab27	1000	200~300	94	5	rRNA depletion	Vazyme	FALSE	NA	VAHTS Universal V8 RNA-Seq Library Prep Kit for Illumina	MGISEQ-2000	150	RefSeq	FastQC	STAR	RSEM	RSEM	DEGSeq	|log2FC| > 1	p < 0.05 & Q < 0.05	rMATS	STAR-Fusion	N
lab28	1000	300	94	8	rRNA depletion	Roche	TRUE	dUTP method	KAPA Stranded RNA-Seq Kit	MGISEQ-2000	100	in-house	soapnuke	STAR	RSEM	RSEM	EBSeq	|log2FC| > 1	Q <= 0.05	N	STAR-Fusion	N
lab29	100	200-300	85	6	rRNA depletion	Vazyme	TRUE	dUTP method	VAHTS Universal V8 RNA-Seq Library Prep Kit for Illumina	NovaSeq 6000	150	Ensembl	FastQC		salmon	StringTie	limma	|log2FC| > 1	p < 0.05	N	N	N
lab30	200	250-350	94	5	PolyA(+) selection	Yeasen	FALSE	NA	Hieff NGS Ultima Dual mode mRNA Library PrepKit for MGI	MGISEQ-2000RS	150	Ensembl	RseQC, SOAPnuke	HISAT2	StringTie	StringTie	DESeq	|log2FC| >= 1	Q <= 0.05	rMATS	Ericscript	GSEA
lab31	1000	250~450	65	5	rRNA depletion	Vazyme	TRUE	dUTP method	VAHTS Universal V8 RNA-Seq Library Prep Kit for Illumina	DNBSEQ-T7, NovaSeq 6000	150	RefSeq	fastp	HISAT2	HTSeq	N	edgeR, DESeq	|log2FC| > 1	Q < 0.05	N	STAR-Fusion	ClusterProfiler
lab32	1000	300-400	94	8	PolyA(+) selection	Illumina	TRUE	dUTP method	VAHTS Universal V8 RNA-Seq Library Prep Kit for Illumina	NovaSeq 6000	150	GENCODE	FastQC	HISAT2	StringTie	StringTie	DESeq2	|log2FC| > 1	Q < 0.05	rMATS	N	N
lab33	500	300-350	94	7	rRNA depletion	Yeasen	FALSE	NA	Hieff NGS Ultima Dual mode mRNA Library PrepKit for MGI	DNBSEQ-T7	150	Ensembl	fastp, RNA-SEQC	STAR	StringTie	StringTie	DESeq2	|log2FC| > 1	Q < 0.05	rMATS	arriba	N
lab34	1000	300-400	94	8	PolyA(+) selection	Illumina	TRUE	dUTP method	VAHTS Universal V8 RNA-Seq Library Prep Kit for Illumina	NovaSeq 6000	150	GENCODE	FastQC	HISAT2	StringTie	StringTie	DESeq2	|log2FC| > 1	Q < 0.05	rMATS	N	N
lab35	500	300-350	94	7	PolyA(+) selection	Yeasen	FALSE	NA	Hieff NGS Ultima Dual mode mRNA Library PrepKit for MGI	DNBSEQ-T7	150	GENCODE	fastp	STAR	featureCounts	featureCounts	DESeq	|log2FC| > 1	Q < 0.05	N	N	N
lab36	500	200-300	94	7	rRNA depletion	NEB	TRUE	dUTP method	The NEBNext UltraII DNA Library Prep Kit	DNBSEQ-T7RS	100	Ensembl	fastp, RNA-SEQC	STAR	StringTie	StringTie	DESeq2	|log2FC| > 1	Q < 0.05	rMATS	arriba	N
lab37	1000	200~300	20	2	rRNA depletion	NEB	FALSE	NA	VAHTS Universal V8 RNA-Seq Library Prep Kit for Illumina	NovaSeq 6000	150	Ensembl	FastQC	STAR	RSEM	N	DESeq2	|log2FC| >= 1	Q <= 0.05	N	STAR-Fusion	N
lab38	1000	200-300	20	2	rRNA depletion	NEB	FALSE	NA	VAHTS Universal V8 RNA-Seq Library Prep Kit for Illumina	NovaSeq 6000	150	Ensembl	FastQC	STAR	RSEM	N	DESeq2	|log2FC| >= 1	Q <= 0.05	N	STAR-Fusion	N
lab39	1000	200-300	94	8	PolyA(+) selection	Vazyme	FALSE	NA	VAHTS Universal V6 RNA-Seq Library Prep Kit for Illumina	NovaSeq 6000	150	Ensembl	FastQC	HISAT2	StringTie	N	DESeq2	|log2FC| >= 1	Q <= 0.05	N	Pizzly	clusterProfiler
lab40	50	330~350	94	8	PolyA(+) selection	Vazyme	FALSE	NA	VAHTS Universal V8 RNA-Seq Library Prep Kit for Illumina	NovaSeq 6000	150	Ensembl	fastp	HISAT2	featureCounts	RSEM	DESeq2	|log2FC| >= 1	p <= 0.05	rMATS	STAR-Fusion	clusterProfiler
lab41	50	330~350	94	8	PolyA(+) selection	Vazyme	FALSE	NA	VAHTS Universal V8 RNA-Seq Library Prep Kit for Illumina	NovaSeq 6000	150	Ensembl	fastp	HISAT2	featureCounts	RSEM	DESeq2	|log2FC| >= 1	p <= 0.05	rMATS	STAR-Fusion	clusterProfiler
lab42	500	200-300	94	6	PolyA(+) selection	Roche	TRUE	dUTP method	KAPA RNA HyperPrep Kit	MGISEQ-2000	150	GENCODE	FastQC,fastp	STAR	featureCounts	Kallisto	DESeq2	|log2FC| > 1	Q <= 0.05	N	arriba	N
lab43	1000	300~500	94	10	PolyA(+) selection	Vazyme	TRUE	dUTP method	VAHTS Universal V8 RNA-Seq Library Prep Kit for Illumina	NovaSeq 6000	150	Ensembl	fastp	HISAT2	StringTie	StringTie	edgeR	|log2FC| > 1	Q < 0.05	rMATS	STAR-Fusion	clusterProfiler
lab44	500	200-300	94	6	PolyA(+) selection	Roche	TRUE	dUTP method	KAPA mRNA HyperPrep Kit	NovaSeq 6000	150	Ensembl	FastQC	STAR	StringTie	StringTie	DESeq2	|log2FC| > 1	Q < 0.05	rMATS	N	clusterProfiler
lab45	1000	250-450	85	6	rRNA depletion	Vazyme	FALSE	NA	VAHTS Universal V8 RNA-Seq Library Prep Kit for Illumina	NovaSeq 6000	150	RefSeq	FastQC	STAR	StringTie	N	DESeq2	|log2FC| > 1	Q < 0.05	N	N	N
