## Supplementary Table 3 for "Toward Best Practice in Identifying Subtle Differential Expression with RNA-seq: A Real-World Multi-Center Benchmarking Study Using Quartet and MAQC Reference Materials"

### Sheet: Table S3
Supplementary Table 3. The potential reason of low MCC for certain laboratories.
Lab	MAQC TaqMan	Quartet taqman	Quartet reference datasets	Potential reasons
lab45	0.25065	0.0749957	0.343711	High threshold for filtering loe-expression genes
lab26	0.469996	0.15232	0.100444	Low differential analysis cut-off (p < 0.001)
lab07	0.343203	0.211654	0.349281	Only used cut-off for Q value not for log2FC
lab04	0.311941	0.411759	0.271486	Low accuracy of fold change
lab03	0.345544	0.423804	0.26813	Low accuracy of fold change
lab27	0.57775	0.383823	0.419291	Additional unknown filtering
lab18	0.637657	0.387706	0.415271	Low data quality indicated by low SNR
lab43	0.596226	0.427569	0.501605	Low accuracy of fold change
lab32	0.642562	0.388854	0.618335	Low data quality indicated by low SNR
lab40	0.631858	0.495729	0.565278	Low data quality indicated by low SNR
lab17	0.51356	0.493925	0.695897	NA
lab34	0.630708	0.518334	0.611428	NA
lab13	0.627014	0.533822	0.634496	NA
lab21	0.649176	0.544286	0.608551	NA
lab15	0.650362	0.579317	0.584512	NA
lab25	0.633795	0.551541	0.650841	NA
lab29	0.558651	0.54001	0.741798	NA
lab30	0.658917	0.545628	0.637207	NA
lab39	0.575585	0.525163	0.758454	NA
lab38	0.651316	0.584133	0.625016	NA
lab23	0.669808	0.584004	0.617363	NA
lab37	0.669219	0.494634	0.718787	NA
lab41	0.653653	0.640331	0.598774	NA
lab05	0.64463	0.566082	0.712392	NA
lab09	0.662664	0.580795	0.720298	NA
lab11	0.647795	0.652613	0.687457	NA
lab10	0.66311	0.603661	0.73696	NA
lab44	0.676932	0.589874	0.739561	NA
lab19	0.644907	0.615367	0.746531	NA
lab06	0.674506	0.649814	0.685402	NA
lab24	0.690742	0.618333	0.734437	NA
lab12	0.640778	0.70121	0.716344	NA
lab08	0.701648	0.64148	0.718346	NA
lab01	0.658085	0.646362	0.766823	NA
lab22	0.674664	0.719233	0.705101	NA
lab20	0.662909	0.710915	0.749374	NA
lab28	0.686822	0.649961	0.79061	NA
lab31	0.62733	0.726528	0.781047	NA
lab02	0.68276	0.6982	0.769574	NA
lab36	0.662103	0.669084	0.830221	NA
lab33	0.681503	0.667685	0.813604	NA
lab16	0.692188	0.670609	0.800409	NA
lab35	0.646952	0.698537	0.827665	NA
lab14	0.677558	0.663873	0.836786	NA
lab42	0.658221	0.755868	0.829087	NA
NA, not assessed.
