## Supplementary Table 5 for "Toward Best Practice in Identifying Subtle Differential Expression with RNA-seq: A Real-World Multi-Center Benchmarking Study Using Quartet and MAQC Reference Materials"

### Sheet: Table S5
Supplementary Table 5. Sequences of primers and TaqMan probes for RT-qPCR assays.
Ensembl ID	Gene Name	Forward primer	Reverse primer	Amplicon size	TaqMan Probe
ENSG00000000938	FGR	GAAGCATTACAAGATCCGCAAA	CCGTCATTCACCTCCATGTA	111	CACCAGCTCCTGCACCGAGTTGAACTG
ENSG00000014257	ACP3	TGCCACTTGACGGAATTGTA	CAGCCAGGTAGCATGAGG	104	CGGCTCGTGCTGCGTCTCATTCC
ENSG00000049247	UTS2	TCAGGATTTCTCTGGACAAGATC	CTGAGCTGACTAACAGATGCTTA	145	TTCCAGAAGCAATCAGGAGTCTCACGT
ENSG00000056558	TRAF1	GCCTTCTACACTGCCAAGTA	CACGATGAAGAGCGACAGA	99	TGCCATCTCCATTCAGGTACAGCCGC
ENSG00000064300	NGFR	AAACTCCACAGCGACAGT	TCCACCTCCTCCCGCTTG	146	ACCAGCAGCCCCACACGCAGA
ENSG00000064655	EYA2	AGTATTACGGCTCATCCTACAACC	CCAGCAAGTGACTCGGAACTCTG	136	CCTTCGCCCCTCTCCACGTCCACC
ENSG00000066923	STAG3	CTTCCTGAGATCCGTGCTATC	ACCGTACAGCCCTTTCAG	168	CACACTTCAGGCGGACTTCTCGGTGC
ENSG00000071575	TRIB2	GCAGATCCTGACAGAATCAAAAC	CCTTCCCTGAATCCTAACAAGAA	93	ACACATCCTGGCATCGCACTGTTAGCA
ENSG00000075275	CELSR1	CCTGGGACCTTAAAGCGTTG	AGATCCTCGCAGTCTCAGA	110	CCTGGAAGGCCCCACACCTCT
ENSG00000076356	PLXNA2	TGGCATGGACATCAGCAATC	GGTCCTGAGGGTTGTCAATG	80	TTGCCGTTCCACACCACAGCGA
ENSG00000089199	CHGB	ATGCCTTGTCGAAGTCCAG	AGCTGGGTCTCTTAACAATCTTAC	142	CCTGAGTGCCGCCAAGTCCTGAAGA
ENSG00000100433	KCNK10	CATGCTCTTGATGCTGACAATG	CCCTATGGTCGTAATGACAGTTC	120	AACTCTTCCAACAACAGCAGCCACTGG
ENSG00000106004	HOXA5	CGAGCCACAAATCAAGCAC	GAATTGCTCGCTCACGGA	137	TCGCTATCCAAATGGCCCGGACT
ENSG00000108381	ASPA	ACCCTGCTACGTTTATCTGATTG	AGGCTGAGGACCAACTTCTA	100	ATGCGACCACTCGTTCCATAGCCAAGT
ENSG00000108821	COL1A1	GGTGAGACAGGCGAACAG	AGGGAGACCGTTGAGTCC	189	CCAGGAGCACCAGCAGAGCCAG
ENSG00000108984	MAP2K6	GACCTGGAGCCTATAATGGAAC	CAAATCCATCAGTAGCCGTTT	147	CCGCTTCACTGCCATGATCTGCC
ENSG00000109158	GABRA4	TCTGCCCTATGAGTATCAACCTG	GTTCCTAAGAAGATCACCAAAGGTC	112	TTCCCAGTGGCACTACCCTTAACCAGA
ENSG00000115604	IL18R1	ACAATAGTGGAAGATCGCAGT	TTCTTCCCCGAACATCCAA	150	CAGCAAAGCAGAGCAGTTGAGCC
ENSG00000115616	SLC9A2	TGCAGGAATCGCCAACTTC	CACTCGGATATTATGGGTGAATCG	109	TGCCGCTATAAAGCCCAAGAAGATGCC
ENSG00000115828	QPCT	GCCATTGCTGATAGAGCGATA	GGTGTCTGACTCAAGAAGGTG	129	AAGACCCAGTCAGCCTGAAGCCTCTG
ENSG00000118508	RAB32	GCTGTCCTCTTGGCTAACAA	TGCAGAATTGGTCCACCTG	76	TCTGGCTACTGTCCTTGTTCTGGTCAC
ENSG00000121594	CD80	CACCATCCAAGTGTCCATACC	GTGCCAGCTCTTCAACAGAA	153	TGACCACAGGACAGCGTTGCCAC
ENSG00000124557	BTN1A1	GCTACATCCAGAATCTCCTTCTTG	ACCCAATGGTGAGAAGTCCTA	138	CCATCAGGATGACAGCCACAGCCACTA
ENSG00000126010	GRPR	AGATTGACCCTTGATTTTGCC	CTACACCACTCAGGAGCAT	123	CATCCATTGTTGTGTCTGTGCCCTCC
ENSG00000127329	PTPRB	GACAGACAGCCTTTGGTTCAA	CACAGCACGTACTTCCTTCC	165	CGCCACTCCGTCAGGTCCTTGTCT
ENSG00000132002	DNAJB1	GGGTGGAAAGAAGGAACCAAA	TGGCAGGATAAATGACATCAGAG	145	AGACCAGACCTCCAACAACATTCCAGC
ENSG00000134061	CD180	GGACTCTGTGAAATGTCTGTTGA	GTTGCTGTCAGATCCAATTCTTG	116	ACCGCTTCTCTGACATCTCATCCACCA
ENSG00000134215	VAV3	GGTCATTAGGAACTATTCTGGAACA	GACTGTGTGCATCTCCTTTCA	110	CCCCAGCTCTGCATGAAGGACCC
ENSG00000136244	IL6	GAACCTTCCAAAGATGGCTGAA	CAGGAACTGGATCAGGACTTTTG	193	ATCTGCACAGCTCTGGCTTGTTCCTCA
ENSG00000139687	RB1	CCTGAGGAGGACCCAGAG	CAGGTTCTTCTGTTTCTTCAAACTC	82	CGGAGGACCTGCCTCTCGTCAGG
ENSG00000142871	CYR61	CCTCGGCTGGTCAAAGTTAC	ATGGGGTCCTTGATACTATCCTC	74	ACAGACCCACTCCTCGCAGCACT
ENSG00000143612	C1ORF43	TAATGGGCAAGAATTTCCG	ATCAATGAGTGCTTTGCGTA	86	AAAGGCGTACTAGTGTTTCGCAGA
ENSG00000148848	ADAM12	TATTAGTGTCTTTGGGGTTCACGA	CTCCAAAGCCAAACTTGTCAC	128	CCTCGCAGTGGCAGTTCTTCCTGTTG
ENSG00000163040	CCDC74A	GGCTCCTTCAACAAGCAAGA	CCTTGTACCCCAGGAACTTTG	110	CGTCTCCCAGAAGGCGGACCTG
ENSG00000163814	CDCP1	GTCACTCACTCCATCAGCG	ACTCCTTCTTGCATCTTGATCC	101	TGCAGAAGGTTCCGATCCTGACCACG
ENSG00000164458	TBXT	CAGCCTCAGTAACTTCCTTTTCA	CAGGTGTGAGCAAGGGATG	84	TGCCGTGTGCTCCTCCACTGC
ENSG00000165029	ABCA1	TTAGCTGGTTCATTAGTAGCCTCA	ACCACAGCAAACACGGACA	136	ACCTGCTGCCCTACAGTGATCCC
ENSG00000166211	SPIC	CTTTAATCAACCATCGTCCTCA	AATAGAAGTCCGCAGCAC	117	CAGGCTCCTCTGTAGGCAACACT
ENSG00000168938	PPIC	CTGCTGCTACCTCTCGTG	GCCAACATCTTTGTCTCCAATC	138	AAGAAGACCTTGGCCGTCACCGA
ENSG00000169860	P2RY1	CCAGCTATGTGACTGTTGACC	CTGGCTGTTTAGTTTTCATGCTTT	112	ATGACATCCATTGTTGGGGCCTT
ENSG00000170627	GTSF1	CCTCCTTGCGATGAAGACTG	GCCAGGTTATTCTTATGTTCTGT	134	CTGGGGCACAACTCACTACTCT
ENSG00000173110	HSPA6	AAGGCTAACAAGATCACCATCAC	CCTTGTACTGCTCGGCTTC	91	AACCATCCTCTCCACCTCCTCCTTGC
ENSG00000173208	ABCD2	GGTACCTGGAATGCAAATTGG	CCTCCGTAAGAGATTGGTCAG	144	AGAACTCGCCTAGTAGACCACGCCT
ENSG00000176749	CDK5R1	GCCAAGGACAAGAACCTGA	TGCGTGATGTTGTTCTGGTA	134	ACTCCATCATCTCCGTGCTGCCTTG
ENSG00000177606	JUN	CCTGATAATCCAGTCCAGCAA	CCTCCTGCTCATCTGTCAC	92	CACATCACCACCACGCCGACC
ENSG00000179241	LDLRAD3	CCACTGCAACGTCACCTA	AAGGCCTCGGAGTAGGAG	108	CCTACTTCCGACGCATTCTGCTCCG
ENSG00000180613	GSX2	GGAGATTCCACTGCCTCAC	AGGAGTTGCGTGCTAGTG	94	CGCCGTCCTCATCCTCTTGCCA
ENSG00000186340	THBS2	ACCAGGACAAAGACACGAC	CTGAGGTCATCTGCGTTCA	157	CAGCAACATCAACCGCAAGACCATTGG
ENSG00000188641	DPYD	GTGAGAAGCTGGAGAATAATTTTGA	GGGCATCTGCACATTTCAG	102	ACATCAAGCACACGACTCTTGGTGAGC
ENSG00000204434	POTEKP	CACTGATGTGAACAAGAGGGA	GGACATTAAGTTGACATCGTCTG	116	AGGACTGCTCTACATCTGGCGTCTGC
ENSG00000211599	IGKV5-2	CCTCCTTTGGATCTCTGATACC	CTGGAGTCGCTGACATGAA	74	AACGACACTCACGCAGTCTCCAGC
ENSG00000211637	IGLV4-69	GCTTGTGCTGACTCAATCG	GCTGCCATCACTGTTAAGC	163	CCTTCTCTGGCTGCTGCTGATGC
ENSG00000211638	IGLV8-61	GTACCAGCAGACCCCAGG	GGTGAGGGCAGCTTTGTTC	118	AGGCTCCACGCACGCTCATCTACA
ENSG00000211640	IGLV6-57	CCACTACTTCTCACCCTCCTC	ACCACTGCACATAGTTGCTG	154	ATGCTGCCACTGCTGCCGGT
ENSG00000211645	IGLV1-50	GTCACCATCTCCTGCACTG	TCCTGGAAGCTGCTGGTA	78	AACCCGCCCCAATGTTGGAGCTG
ENSG00000211648	IGLV1-47	ACCGATTCTCTGGCTCCAA	CATCCCATGCTGCACAGTAA	99	AGCCTCATCCTCGGACCGGAGC
ENSG00000211651	IGLV1-44	GGTAGAGAAGACAGGACTCAGG	AGGACCCTGCACAGTGAG	86	CTTCCCTCTCCTCCTCACCCTCCTC
ENSG00000211653	IGLV1-40	GCACAAGAGGCAGCACTC	CTGCGTCAGCACAGACTG	108	CCTGGTCTCCTCTCCTCCTCACTCTCC
ENSG00000211655	IGLV1-36	ACCCTCGGTGTCTGAAGC	GGAGCCAGAGAATCGGTCA	178	ACCATCTCCTGTTCTGGAAGCAGCTCC
ENSG00000211660	IGLV2-23	GGACAGTCGATCACCATCTC	GGAGCCAGAGAAGCGATTA	159	ACTCCCAACATCACTGCTGGTTCCA
ENSG00000211663	IGLV3-19	CTGTGTCTGTGGCCTTGG	TCCTGGCTTCTGCTGGTA	95	TCAGGATCACATGCCAAGGAGACAGCC
ENSG00000211666	IGLV2-14	CTCTCAGGACATCTCCACCA	GTCCAGGAGACCCAGACA	122	CTCTGCTGCTCCTCACCCTCCTCAC
ENSG00000211668	IGLV2-11	CTCACTCAGGGCACAGGA	AGGAGATGGTGACTGACTGTC	91	TGACTCAGCCTCGCTCAGTGTCCG
ENSG00000211670	IGLV3-9	GGACCGCTCTCCTTCTGA	GGGCCACTGACACTGAGA	90	AGTCAGCTCATAGGAGGCCACAGAACC
ENSG00000211893	IGHG2	CGTCTTCTCATGCTCCGTG	CCGTGGCACTCATTTACCC	91	CATGAGGCTCTGCACAACCACTACACA
ENSG00000211895	IGHA1	ACCTGAGCGTGACCTCTG	GGCAGCAGTGCAAGTGAA	100	CAGCGTGTCCAGTGTCCTGCCG
ENSG00000211934	IGHV1-2	CTGAGGTGAAGAAGCCTGG	GTGCATATAGTAGCCGGTGAAG	80	CCTCAGTGAAGGTCTCCTGCAAGGCTT
ENSG00000211935	IGHV1-3	AACGCTGGCAATGGTAACA	GCTGCTCAGCTCCATGTAG	102	CACAGAAGTTCCAGGGCAGAGTCACCA
ENSG00000211943	IGHV3-15	GGGGAGGCTTGGTAAAGC	GCTCATCCAGGCGTTACTG	83	CCTTAGACTCTCCTGTGCAGCCTCTGG
ENSG00000211945	IGHV1-18	AGGGCAGAGTCACCATGA	GTCAGATCTCAGGCTCCTCA	74	CACAGACACATCCACGAGCACAGCCTA
ENSG00000211947	IGHV3-21	GCCTCTGGATTCACCTTCAG	CACTGAGTCTGCGTAGTATATGTAA	123	TCCGCCAGGCTCCAGGGAAG
ENSG00000211950	IGHV1-24	CGGATACACCCTCACTGAATTATC	GTAGGCTGTGTCTGTAGATGTG	166	ACTCTGCCCTGGAACTTCTGTGCGTAG
ENSG00000211959	IGHV4-39	TGGTGAAGCCTTCGGAGA	TGAGGGACGGGTTGTAGTAG	165	CTGTCTCTGGTGGCTCCATCAGCAGT
ENSG00000211970	IGHV4-61	GGTGAAGCCTTCGGAGAC	CGTGTCTACTGATATGGTGACTC	193	CTCTGGTGGCTCCGTCAGCAGTGG
ENSG00000211973	IGHV1-69	CCTTCAGCAGCTATGCTATCA	CTGTGCTCGTGGATTTGTC	153	CTCTGCCCTGGAACTTCTGTGCGT
ENSG00000224041	IGKV3D-15	GACCCAGACGGAACCATG	AGGCTAAGTTGCTGCTAACA	178	TTCTCTTCCTCCTGCTACTCTGGCTCC
ENSG00000224373	IGHV4-59	TCAGGTTCCAGCTCACATG	GCCACCAGGAGAAGGAAG	95	TCTGAGAGTCCTGGACCTCCTGTGC
ENSG00000224559	LINC010807	CTGGGTGACTATGGTCGTAAG	ACCACTCTTGTCAGCATCTAC	140	AGACTTTCCCTGGCTTGCTGTGCT
ENSG00000224650	IGHV3-74	GCACACAGAGAACTCACCA	CCCCAGGCTGAACTAAGC	121	AGCTGCACCTCACACTGGACACC
ENSG00000231475	IGHV4-31	GACCTCCTGTGCAAGAACA	GATGGAGCCACCAGAGAC	162	CCTGTGGTTCTTCCTCCTGCTGGTG
ENSG00000235244	DANT2	GGAGACACAGAAGATGGAGG	GTCCGACTACCTCTGATCTG	122	TGGCAGCCTACCCTGTGGCAAC
ENSG00000236081	ELFN1-AS1	CCTCCAGACACAATCTCCAG	CAGGTTCTTCAGCCAGGAA	96	CTCCGCTCCTTCTCACTCCCAGTCCTC
ENSG00000239951	IGKV3-20	GACCCAGAGGGAACCATG	GGAGACTGCGTCAACACA	98	TCTCTTCCTCCTGCTACTCTGGCTCCC
ENSG00000239975	IGKV1D-33	CCTGTGCAGGAGTCAGTC	CTGGGTCATCTGGATGTCAC	118	CAACCAGGACACAGCATGGACATGAG
ENSG00000242076	IGKV1-33	CCTGTCTGCATCTGTAGGAGA	TCCACTTCCACTGAACCTTGA	169	ATCACTTGCCAGGCGAGTCAGGACATT
ENSG00000243238	IGKV2-30	GGATCCAGTGGGGATGTTG	CCTTGGAGATTGGCCTGG	162	CTCTCCCTGCCCGTCACCCTTG
ENSG00000243290	IGKV1-12	GGACACAGCATGGACATGA	CTGCTGATACCAGGCTAACC	189	TGCTAATACCCTGACTCGCCCGACA
ENSG00000243466	IGKV1-5	GCTCCTGATCTATAAGGCGTCTA	AGGCTGCTGATGGTGAGA	99	CCAGATCCACTGCCGCTGAACCTTG
ENSG00000244116	IGKV2-28	CCTCCTGCATAGTAATGGATACAA	GCCCGATTAGAACCCAAATAGA	96	CAGAAGCCAGGGCAGTCTCCACAG
ENSG00000244437	IGKV3-15	GGCTCCCAGATACCACTG	AGGCTAAGTTGCTGCTAACA	123	AGTGATGACGCAGTCTCCAGCCACC
ENSG00000254319	LINC03021	CAGTGATGCAAACCCACTTC	GCTTCGTGTTAGTGTTGTCAC	78	CACCCACCTGCACCGTACCACACAA
ENSG00000260896	ARLNC1	AGGTGTGAACTGGCTAGATAATG	CCAGGAGGGTATTGATGTTTGA	106	AACCCATCACCTCCTTCCCACTGC
